# Widespread introgression across a phylogeny of 155 *Drosophila* genomes

**DOI:** 10.1101/2020.12.14.422758

**Authors:** Anton Suvorov, Bernard Y. Kim, Jeremy Wang, Ellie E. Armstrong, David Peede, Emmanuel R. R. D’Agostino, Donald K. Price, Peter Wadell, Michael Lang, Virginie Courtier-Orgogozo, Jean R. David, Dmitri Petrov, Daniel R. Matute, Daniel R. Schrider, Aaron A. Comeault

## Abstract

Genome-scale sequence data have invigorated the study of hybridization and introgression, particularly in animals. However, outside of a few notable cases, we lack systematic tests for introgression at a larger phylogenetic scale across entire clades. Here we leverage 155 genome assemblies, from 149 species, to generate a fossil-calibrated phylogeny and conduct multilocus tests for introgression across nine monophyletic radiations within the genus *Drosophila*. Using complementary phylogenomic approaches, we identify widespread introgression across the evolutionary history of *Drosophila*. Mapping gene-tree discordance onto the phylogeny revealed that both ancient and recent introgression has occurred across most of the nine clades that we examined. Our results provide the first evidence of introgression occurring across the evolutionary history of *Drosophila* and highlight the need to continue to study the evolutionary consequences of hybridization and introgression in this genus and across the Tree of Life.
