## Supplementary material for "Widespread introgression across a phylogeny of 155 *Drosophila* genomes": Data S3

### Sheet: metadata
Species (temp: green=161sp in tree, gray=not in tree, 18sp)	strain info (if available)	Data type	BioSample accession	Data source: reference/BioProject
Drosophila ananassae	14024-0371.13	assembly	SAMN16729696	Kim, Wang et al. 2020
Drosophila biarmipes	14023-0361.10	assembly	SAMN16729608	Kim, Wang et al. 2020
Drosophila bipectinata	14024-0381.04	assembly	SAMN16729609	Kim, Wang et al. 2020
Drosophila erecta	14021-0224.01	assembly	SAMN16729697	Kim, Wang et al. 2020
Drosophila eugracilis	14026-0451.02	assembly	SAMN16729698	Kim, Wang et al. 2020
Drosophila mauritiana	14021-0241.01	assembly	SAMN16729699	Kim, Wang et al. 2020
Drosophila mojavensis	15081-1352.22	assembly	SAMN16729700	Kim, Wang et al. 2020
Drosophila persimilis	14011-0111.01	assembly	SAMN16729701	Kim, Wang et al. 2020
Drosophila pseudoobscura	14011-0121.94	assembly	SAMN16729702	Kim, Wang et al. 2020
Drosophila sechellia	14021-0248.01	assembly	SAMN16729703	Kim, Wang et al. 2020
Drosophila simulans	14021-0251.006	assembly	SAMN16729704	Kim, Wang et al. 2020
Drosophila virilis	15010-1051.87	assembly	SAMN16729705	Kim, Wang et al. 2020
Drosophila willistoni	14030-0811.00	assembly	SAMN16729706	Kim, Wang et al. 2020
Drosophila yakuba	14021-0261.01	assembly	SAMN16729707	Kim, Wang et al. 2020
Drosophila melanogaster	14021-0231.36	assembly	SAMN16729610	Kim, Wang et al. 2020
Drosophila parabipectinata	par2-isoB	assembly	SAMN16729611	Kim, Wang et al. 2020
Drosophila immigrans	15111.1731.12	assembly	SAMN16729612	Kim, Wang et al. 2020
Drosophila grimshawi	15287-2541.00	assembly	SAMN16729613	Kim, Wang et al. 2020
Drosophila kurseongensis	SaPa58	assembly	SAMN16729614	Kim, Wang et al. 2020
Drosophila fuyamai	14029-0011.01	assembly	SAMN16729615	Kim, Wang et al. 2020
Drosophila m. malerkotliana	mal0-isoC	assembly	SAMN16729616	Kim, Wang et al. 2020
Drosophila m. pallens	palQ-isoG	assembly	SAMN16729617	Kim, Wang et al. 2020
Drosophila p. nigrens	VT04-31 Hanoi	assembly	SAMN16729618	Kim, Wang et al. 2020
Drosophila rufa	EH091 iso-C L_3	assembly	SAMN16729620	Kim, Wang et al. 2020
Drosophila p. pseudoananassae	Wau 125	assembly	SAMN16729619	Kim, Wang et al. 2020
Drosophila sproati	Tom's Sproati 06/19	assembly	SAMN16729621	Kim, Wang et al. 2020
Drosophila murphyi	line derived from wild collection	assembly	SAMN16729622	Kim, Wang et al. 2020
Drosophila americana	15010-0951.00	assembly	SAMN16729623	Kim, Wang et al. 2020
Scaptomyza pallida	iso-CA-L1	assembly	SAMN16729624	Kim, Wang et al. 2020
Scaptomyza hsui	iso-CA-L1	assembly	SAMN16729625	Kim, Wang et al. 2020
Scaptomyza montana	iso-CA-L1	assembly	SAMN16729626	Kim, Wang et al. 2020
Drosophila takahashii	IR98-3 E-12201	assembly	SAMN16729628	Kim, Wang et al. 2020
Drosophila kikkawai	14028-0561.14	assembly	SAMN16729629	Kim, Wang et al. 2020
Drosophila elegans	14027-0461.03	assembly	SAMN16729630	Kim, Wang et al. 2020
Drosophila ficusphila	14025-0441.05	assembly	SAMN16729631	Kim, Wang et al. 2020
Drosophila carrolli	KB866	assembly	SAMN16729632	Kim, Wang et al. 2020
Drosophila rhopaloa	14029-0021.01	assembly	SAMN16729633	Kim, Wang et al. 2020
Drosophila jambulina	14028-0671.01	assembly	SAMN16729634	Kim, Wang et al. 2020
Lordiphosa clarofinis	5-2 F2 inbred	assembly	SAMN16729635	Kim, Wang et al. 2020
Lordiphosa magnipectinata	50 wild-caught	assembly	SAMN16729636	Kim, Wang et al. 2020
Lordiphosa collinella	50 wild caught	assembly	SAMN16729637	Kim, Wang et al. 2020
Lordiphosa stackelbergi	30 wild caught	assembly	SAMN16729638	Kim, Wang et al. 2020
Lordiphosa mommai	line from A. Kopp	assembly	SAMN16729639	Kim, Wang et al. 2020
Zaprionus camerounensis	isof from J. David	assembly	SAMN16729640	Kim, Wang et al. 2020
Zaprionus tsacasi	isof from J. David	assembly	SAMN16729641	Kim, Wang et al. 2020
Zaprionus ghesquierei	isof from J. David	assembly	SAMN16729642	Kim, Wang et al. 2020
Zaprionus vittiger	isof from J. David	assembly	SAMN16729643	Kim, Wang et al. 2020
Zaprionus ornatus	isof from J. David	assembly	SAMN16729644	Kim, Wang et al. 2020
Drosophila insularis	isof from J. Powell	assembly	SAMN16729645	Kim, Wang et al. 2020
Drosophila paulistorum	L06	assembly	SAMN16729646	Kim, Wang et al. 2020
Drosophila bocqueti	YAK3_mont-66	assembly	SAMN16729647	Kim, Wang et al. 2020
Drosophila sp. aff chauvacae	mont_up-71	assembly	SAMN16729648	Kim, Wang et al. 2020
Drosophila immigrans	kari17	assembly	SAMN16729649	Kim, Wang et al. 2020
Drosophila repleta	kari30	assembly	SAMN16729650	Kim, Wang et al. 2020
Zaprionus inermis	18BSZ10	assembly	SAMN16729651	Kim, Wang et al. 2020
Drosophila cardini	15181-2181.03	assembly	SAMN16729652	Kim, Wang et al. 2020
Drosophila dunni	15182-2291.00	assembly	SAMN16729653	Kim, Wang et al. 2020
Zaprionus davidi	isof from J. David	assembly	SAMN16729654	Kim, Wang et al. 2020
Zaprionus gabonicus	isof from J. David	assembly	SAMN16729655	Kim, Wang et al. 2020
Zaprionus capensis	isof from J. David	assembly	SAMN16729656	Kim, Wang et al. 2020
Zaprionus kolodkinae	isof from J. David	assembly	SAMN16729657	Kim, Wang et al. 2020
Zaprionus indianus	CDD18	assembly	SAMN16729658	Kim, Wang et al. 2020
Zaprionus africanus	BS06	assembly	SAMN16729659	Kim, Wang et al. 2020
Zaprionus tsacasi	car7-4	assembly	SAMN16729660	Kim, Wang et al. 2020
Drosophila teissieri	CT02	assembly	SAMN16729661	Kim, Wang et al. 2020
Drosophila teissieri	273.3	assembly	SAMN16729662	Kim, Wang et al. 2020
Zaprionus indianus	BS02	assembly	SAMN16729663	Kim, Wang et al. 2020
Drosophila paulistorum	14030-0771.12	assembly	SAMN16729664	Kim, Wang et al. 2020
Zaprionus indianus	RCR04	assembly	SAMN16729665	Kim, Wang et al. 2020
Drosophila neocordata	14041-0831.00	assembly	SAMN16729666	Kim, Wang et al. 2020
Drosophila prosaltans	14045-0901.02	assembly	SAMN16729667	Kim, Wang et al. 2020
Drosophila saltans	14045-0911.00	assembly	SAMN16729668	Kim, Wang et al. 2020
Drosophila arawakana	15182-2261.03	assembly	SAMN16729669	Kim, Wang et al. 2020
Drosophila subobscura	Kusnacht stock	assembly	SAMN16729670	Kim, Wang et al. 2020
Drosophila obscura	BZ-5 IFL	assembly	SAMN16729671	Kim, Wang et al. 2020
Drosophila triauraria	14028-0691.9	assembly	SAMN16744625	Kim, Wang et al. 2020
Chymomyza costata	Sapporo	assembly	SAMN16729672	Kim, Wang et al. 2020
Drosophila littoralis	1240J8	assembly	SAMN16729673	Kim, Wang et al. 2020
Drosophila tristis	Divcibare 2, Serbia IFL	assembly	SAMN16729674	Kim, Wang et al. 2020
Drosophila ambigua	R42 Mt Rtanj, Serbia IFL	assembly	SAMN16729675	Kim, Wang et al. 2020
Drosophila pruinosa	iso-A1 I-9	assembly	SAMN16729676	Kim, Wang et al. 2020
Drosophila repletoides	ISZ-isoB I-10	assembly	SAMN16729677	Kim, Wang et al. 2020
Drosophila sucinea	14030-0791.01	assembly	SAMN16729678	Kim, Wang et al. 2020
Drosophila nebulosa	14030-0761.01	assembly	SAMN16729679	Kim, Wang et al. 2020
Drosophila quadrilineata	TMU E-14402	assembly	SAMN16729680	Kim, Wang et al. 2020
Drosophila willistoni	14030-0811.17	assembly	SAMN16729681	Kim, Wang et al. 2020
Drosophila oshimai	MT-04	assembly	SAMN16729682	Kim, Wang et al. 2020
Drosophila ercepeae	14024-0432.00	assembly	SAMN16729683	Kim, Wang et al. 2020
Drosophila varians	CKM15-L1	assembly	SAMN16729684	Kim, Wang et al. 2020
Drosophila sturtevanti	14043-0871.01	assembly	SAMN16729685	Kim, Wang et al. 2020
Scaptomyza graminum	30 wild-caught females	assembly	SAMN16729627	Kim, Wang et al. 2020
Drosophila funebris	line derived from wild collection	assembly	SAMN16729688	Kim, Wang et al. 2020
Leucophenga varia	single wild specimen	assembly	SAMN16729689	Kim, Wang et al. 2020
Zaprionus lachaisei	line derived from wild collection	assembly	SAMN16729690	Kim, Wang et al. 2020
Drosophila equinoxialis	14030-0741.00	assembly	SAMN16729691	Kim, Wang et al. 2020
Drosophila tropicalis	14030-0801.00	assembly	SAMN16729692	Kim, Wang et al. 2020
Zaprionus taronus	line derived from wild collection	assembly	SAMN16729693	Kim, Wang et al. 2020
Drosophila mush-saotome	Collected in São Tomé Island. 2019	assembly	SAMN16729694	Kim, Wang et al. 2020
Drosophila subpulchrella	L1	assembly	SAMN16729695	Kim, Wang et al. 2020
Zaprionus nigranus	Collected in São Tomé Island. 2019	assembly	SAMN16729686	Kim, Wang et al. 2020
Zaprionus indianus	16GNV01	assembly	SAMN16729687	Kim, Wang et al. 2020
Anopheles gambiae	Pimperena S	assembly	SAMN02943153	Hall et al. 2016, PNAS
Liriomyza trifolii	BV_Liromyza	assembly	SAMN03274827	Vicoso et al. 2015, PLOS Bio
Musca domestica	aabys	assembly	SAMN02953849	Scott et al. 2014, Genome Biol
Cirrula hians	BV_Ehians	assembly	SAMN03276937	Vicoso et al. 2015, PLOS Bio
E gracilis	BV_Egracilis	assembly	SAMN03283202	Vicoso et al. 2015, PLOS Bio
Scaptodrosophila lebanonensis	11010-0011.00,11010-0021.00	assembly	SAMN09383169	Unknown, PRJNA475270
Hirtodrosophila duncani	92000-0075.00	reads	SAMN12107567	Unknown, PRJNA550077
Drosophila bifasciata	14012-0181.02	assembly	SAMN12768989	Bracewell et al 2020, G3
Drosophila guanche	Unknown	assembly	SAMEA104164776	Puerma et al. 2018, GBE
Drosophila azteca	UCSD 14012-1071.03	assembly	SAMN11653812	Unknown, PRJNA475270
Drosophila affinis	Nebraska line no. 0141.2	assembly	SAMEA2007759	Unknown, PRJEB3050
Drosophila athabasca	NJ28	assembly	SAMN12204587	Bracewell et al 2019, eLife
Drosophila lowei	Jillo6	assembly	SAMN11962598	Bracewell et al 2019, eLife
Drosophila miranda	MSH22	assembly	SAMN09375764	Bracewell et al 2019, eLife
Drosophila parapallidosa	Unknown	reads	SAMD00051871	Unknown, PRJDB4817
Drosophila suzukii	WT3_2.0	assembly	SAMN13521054	Paris et al. 2020, Scientific Reports
Drosophila orena	14021-0245.01	assembly	SAMN11653813	Unknown, PRJNA475270
Drosophila pectinifera	2112	assembly	SAMN12263397	Bronski et al. 2020, G3
Drosophila auraria	14028-0471.01	assembly	SAMN12263403	Bronski et al. 2020, G3
Drosophila tani	14020-0011.00	assembly	SAMN12263411	Bronski et al. 2020, G3
Drosophila asahinai	TKNK40	assembly	SAMN12263400	Bronski et al. 2020, G3
Drosophila lacteicornis	11434	assembly	SAMN12263394	Bronski et al. 2020, G3
Drosophila kanapiae	14028-0541.00	assembly	SAMN12263413	Bronski et al. 2020, G3
Drosophila leontia	RGN 210-13	assembly	SAMN12263398	Bronski et al. 2020, G3
Drosophila punjabensis	14028-0531.01	assembly	SAMN12263408	Bronski et al. 2020, G3
Drosophila watanabei	14028-0531.02	assembly	SAMN12263407	Bronski et al. 2020, G3
Drosophila bunnanda	14028-0721.00	assembly	SAMN12263395	Bronski et al. 2020, G3
Drosophila serrata	14028-0681.02	assembly	SAMN12263396	Bronski et al. 2020, G3
Drosophila truncata	RGN23	assembly	SAMN12263409	Bronski et al. 2020, G3
Drosophila birchii	14028-0521.00	assembly	SAMN12263399	Bronski et al. 2020, G3
Drosophila mayri	14028-0591.01	assembly	SAMN12263412	Bronski et al. 2020, G3
Drosophila seguyi	14028-0671.02	assembly	SAMN12263405	Bronski et al. 2020, G3
Drosophila vulcana	14028-0711.00	assembly	SAMN12263410	Bronski et al. 2020, G3
Drosophila bakoue	Sao Tome Light	assembly	SAMN12263414	Bronski et al. 2020, G3
Drosophila nikananu	14028-0601.01	assembly	SAMN12263404	Bronski et al. 2020, G3
Drosophila burlai	14028-0781.00	assembly	SAMN12263406	Bronski et al. 2020, G3
Drosophila busckii	UCSD 13000-0081.31	assembly	SAMN13899428	Renschler et al. 2019, Genes Dev
Drosophila robusta	15020-1111.10_faw	assembly	SAMN10699359	Ellison and Bachtrog 2019, PLoS Bio
Drosophila montana	Breed: Can3F9	assembly	SAMN04511083	Parker et al. 2018, GBE
Drosophila lummei	LM.08	reads	SAMN06379688	Unknown, PRJNA376405
Drosophila novamexicana	15010-1031.04,08,12	assembly	SAMN09383009	Unknown, PRJNA475270
Drosophila pseudotalamancana	15040-1191.01	reads	SAMN12107553	Ellison and Bachtrog 2019, PLoS Genet
Drosophila bromeliae	15085-1682.00	reads	SAMN15719938	Unknown, PRJNA611543 (Virginie Courtier-Orgogozo)
Drosophila nannoptera	15090-1692.12	assembly	SAMN14334846	Unknown, PRJNA611543 (Virginie Courtier-Orgogozo)
Drosophila pachea	15090-1698.02	assembly	SAMN14334845	Unknown, PRJNA611543 (Virginie Courtier-Orgogozo)
Drosophila acanthoptera	15090-1693.00	reads	SAMN15719937	Unknown, PRJNA611543 (Virginie Courtier-Orgogozo)
Drosophila wassermani	15090-1697.12	reads	SAMN15719939	Unknown, PRJNA611543 (Virginie Courtier-Orgogozo)
Drosophila hydei	15085-1641.00,03,60	assembly	SAMN09383128	Unknown, PRJNA475270
Drosophila seriema	D73C3 IFL	reads	SAMEA104071974	Teixeira et al. 2018, J Mol Evol
Drosophila navojoa	navoj_Jal97	assembly	SAMN04440794	Sanchez-Flores et al. G3
Drosophila arizonae	ariz_Son04	assembly	SAMN04440796	Sanchez-Flores et al. G3
Scaptomyza elmoi	Unknown	reads	SAMD00051866	Unknown, PRJDB4817
Scaptomyza flava	OHI-9	assembly	SAMN10180174	Gloss et al. 2019 (bioRxiv)
Drosophila primaeva	wild caught	assembly	pending release	Armstrong et al. (in preparation), PRJNA593822
Drosophila cyrtoloma	wild caught	assembly	pending release	Armstrong et al. (in preparation), PRJNA593822
Drosophila differens	wild caught	assembly	pending release	Armstrong et al. (in preparation), PRJNA593822
Drosophila planitibia	wild caught	assembly	SAMN04027169	Kang et al. 2016
Drosophila heteroneura	wild caught	assembly	SAMN04027118	Kang et al. 2016
Drosophila silvestris	wild caught	assembly	SAMN04027157	Kang et al. 2016
Drosophila paucipunta	wild caught	assembly	pending release	Armstrong et al. (in preparation), PRJNA593822
Drosophila prolacticillia	wild caught	assembly	pending release	Armstrong et al. (in preparation), PRJNA593822
Drosophila villosipedis	wild caught	assembly	pending release	Armstrong et al. (in preparation), PRJNA593822
Drosophila limitata	wild caught	assembly	pending release	Armstrong et al. (in preparation), PRJNA593822
Drosophila ochracea	wild caught	assembly	pending release	Armstrong et al. (in preparation), PRJNA593822
Zaprionus sepsoides	isof from J. David	reads	PRJNA680624	This manuscript
Drosophila guttifera	A5	reads	SAMD00051869	Unknown, PRJDB4817
Drosophila innubila	TH190305	assembly	SAMN11037163	Hill and Unckless 2020, Mol Ecol
Drosophila pallidipennis	15210-2331.01	reads	SAMN12107569	Ellison and Bachtrog 2019, PLoS Genet
Drosophila ornatifrons (D. guarani)	15172-2151.00	reads	SAMN12107562	Ellison and Bachtrog 2019, PLoS Genet
Drosophila subbadia	15172-2161.00	reads	SAMN12107560	Ellison and Bachtrog 2019, PLoS Genet
Drosophila neohypocausta	isof from P. Waddell	reads	PRJNA680624	This manuscript
Drosophila kepulauana	15112-1761.03	reads	SAMN12703429	Mai et al. 2020, MBE
Drosophila albomicans	15112-1751.03	assembly	SAMN12703415	Mai et al. 2020, MBE
Drosophila nasuta	IND_DN_U11	assembly	SAMN04851283	Mohanty et al. 2017, Mol Genet Genomics
Drosophila neonasuta	DR_NNAS_KL	asssembly	SAMN06052360	Mai et al. 2020, MBE
Drosophila sulfurigaster albostrigata	15112-1811.04	reads	SAMN12703456	Mai et al. 2020, MBE
Drosophila pulaua	15112-1801.00	reads	SAMN12703450	Mai et al. 2020, MBE
Drosophila sulfurigaster bilimbata	E-20702_CJB53	reads	SAMN12703470	Mai et al. 2020, MBE
Drosophila sulfurigaster sulfurigaster	15112-1831.02	reads	SAMN12703473	Mai et al. 2020, MBE
